# Genome assembly of *Hibiscus sabdariffa* L. provides insights into biosynthetic pathways of medicinal natural products

**DOI:** 10.1101/2023.07.10.548471

**Authors:** Taein Kim, Jeong Hun Lee, Hyo Hyun Seo, Sang Hyun Moh, Sung Soo Choi, Jun Kim, Sang-Gyu Kim

## Abstract

*Hibiscus sabdariffa* L. is a widely cultivated herbaceous plant with diverse applications in food, tea, fiber, and medicine. In this study, we present a high-quality genome assembly of *H. sabdariffa* using more than 33 Gbps of high-fidelity (HiFi) long-read sequencing data at 20X coverage. The primary assembly and haplotype-resolved genomes exhibit an N50 contig length of 26.25 Mbps, 11.96 Mbps, and 14.50 Mbps, with a coverage of 141.3%, 86.0%, and 88.6%, respectively. By aligning 26 Gbps of total RNA sequencing data (PE100) extracted from leaves, we predicted 154k, 79k, and 87k genes in the respective genome. The completeness of the genomes and predicted genes was confirmed by benchmarking universal single-copy orthologs analysis on a eudicots_odb10 database, with a 99.3% complete rate for the primary assembly. The high-quality genome resource allowed the construction of genetic networks for phenylpropanoid and flavonoid metabolism, thereby facilitating the identification of candidate genes involved in the biosynthesis of key intermediates for roselle-specific medicinal natural products. Comprehensive genomic and functional analysis opens avenues for further exploration and application of valuable natural products derived from *H. sabdariffa*.
