## supplementary data 1 for "Genome assembly of *Hibiscus sabdariffa* L. provides insights into biosynthetic pathways of medicinal natural products"

id	cid	dsn	cmpdname	srccmpd	srccmpdname	srccmpdurl	srccmpdkind	taxid	srctax	srctaxname	srctaxurl	taxname	evids	evurls	pmids	dois	citations
518728	72	LOTUS - the natural products occurrence database	3,4-Dihydroxybenzoic acid	Q418599	3,4-Dihydroxybenzoic acid	https://www.wikidata.org/wiki/Q418599	Natural Product	183260	Q319390	Hibiscus sabdariffa	https://www.wikidata.org/wiki/Q319390	Hibiscus sabdariffa	DOI:10.1002/PTR.1628|DOI:10.1016/S0304-3835(98)00010-X|DOI:10.1016/S0006-2952(00)00322-1|DOI:10.1016/0009-2797(96)03721-0	https://doi.org/10.1002/PTR.1628|https://doi.org/10.1016/S0304-3835(98)00010-X|https://doi.org/10.1016/S0006-2952(00)00322-1|https://doi.org/10.1016/0009-2797(96)03721-0	NULL	10.1002/PTR.1628|10.1016/S0304-3835(98)00010-X|10.1016/S0006-2952(00)00322-1|10.1016/0009-2797(96)03721-0	https://www.wikidata.org/wiki/Q36232936|https://www.wikidata.org/wiki/Q74539162|https://www.wikidata.org/wiki/Q73901609|https://www.wikidata.org/wiki/Q71405551
519687	72	Natural Product Activity and Species Source (NPASS)	3,4-Dihydroxybenzoic acid	NPC156654	Protocatechuic Acid	https://bidd.group/NPASS/compound.php?compoundID=NPC156654	Natural Product	183260	NPO15316	Hibiscus sabdariffa	https://bidd.group/NPASS/organism.php?org_id=NPO15316	Hibiscus sabdariffa	PMID:24621197	https://www.ncbi.nlm.nih.gov/pubmed/24621197	24621197	NULL	NULL
519688	72	Natural Product Activity and Species Source (NPASS)	3,4-Dihydroxybenzoic acid	NPC156654	Protocatechuic Acid	https://bidd.group/NPASS/compound.php?compoundID=NPC156654	Natural Product	183260	NPO15316	Hibiscus sabdariffa	https://bidd.group/NPASS/organism.php?org_id=NPO15316	Hibiscus sabdariffa	PMID:24621197	https://www.ncbi.nlm.nih.gov/pubmed/24621197	24621197	NULL	NULL
521738	135	Natural Product Activity and Species Source (NPASS)	4-Hydroxybenzoic acid	NPC29883	Paraben	https://bidd.group/NPASS/compound.php?compoundID=NPC29883	Natural Product	183260	NPO15316	Hibiscus sabdariffa	https://bidd.group/NPASS/organism.php?org_id=NPO15316	Hibiscus sabdariffa	PMID:24621197	https://www.ncbi.nlm.nih.gov/pubmed/24621197	24621197	NULL	NULL
522726	206	Natural Product Activity and Species Source (NPASS)	Hexose	NPC295644	NPC295644	https://bidd.group/NPASS/compound.php?compoundID=NPC295644	Natural Product	183260	NPO15316	Hibiscus sabdariffa	https://bidd.group/NPASS/organism.php?org_id=NPO15316	Hibiscus sabdariffa	NULL	NULL	NULL	NULL	NULL
525498	294	Natural Product Activity and Species Source (NPASS)	Cellobiose	NPC33666	NPC33666	https://bidd.group/NPASS/compound.php?compoundID=NPC33666	Natural Product	183260	NPO15316	Hibiscus sabdariffa	https://bidd.group/NPASS/organism.php?org_id=NPO15316	Hibiscus sabdariffa	NULL	NULL	NULL	NULL	NULL
529937	370	Natural Product Activity and Species Source (NPASS)	Gallic Acid	NPC225710	Gallic Acid	https://bidd.group/NPASS/compound.php?compoundID=NPC225710	Natural Product	183260	NPO15316	Hibiscus sabdariffa	https://bidd.group/NPASS/organism.php?org_id=NPO15316	Hibiscus sabdariffa	PMID:24621197	https://www.ncbi.nlm.nih.gov/pubmed/24621197	24621197	NULL	NULL
531476	525	Natural Product Activity and Species Source (NPASS)	Malic Acid	NPC192402	Malic Acid	https://bidd.group/NPASS/compound.php?compoundID=NPC192402	Natural Product	183260	NPO15316	Hibiscus sabdariffa	https://bidd.group/NPASS/organism.php?org_id=NPO15316	Hibiscus sabdariffa	NULL	NULL	NULL	NULL	NULL
531477	525	Natural Product Activity and Species Source (NPASS)	Malic Acid	NPC192402	Malic Acid	https://bidd.group/NPASS/compound.php?compoundID=NPC192402	Natural Product	183260	NPO15316	Hibiscus sabdariffa	https://bidd.group/NPASS/organism.php?org_id=NPO15316	Hibiscus sabdariffa	NULL	NULL	NULL	NULL	NULL
531478	525	Natural Product Activity and Species Source (NPASS)	Malic Acid	NPC192402	Malic Acid	https://bidd.group/NPASS/compound.php?compoundID=NPC192402	Natural Product	183260	NPO15316	Hibiscus sabdariffa	https://bidd.group/NPASS/organism.php?org_id=NPO15316	Hibiscus sabdariffa	NULL	NULL	NULL	NULL	NULL
535670	813	LOTUS - the natural products occurrence database	Potassium ion	Q15901933	Potassium ion	https://www.wikidata.org/wiki/Q15901933	Natural Product	183260	Q319390	Hibiscus sabdariffa	https://www.wikidata.org/wiki/Q319390	Hibiscus sabdariffa	DOI:10.21608/BFSA.1998.67837	https://doi.org/10.21608/BFSA.1998.67837	NULL	10.21608/BFSA.1998.67837	https://www.wikidata.org/wiki/Q104388705
536628	888	LOTUS - the natural products occurrence database	Magnesium ion	Q26987404	Magnesium ion	https://www.wikidata.org/wiki/Q26987404	Natural Product	183260	Q319390	Hibiscus sabdariffa	https://www.wikidata.org/wiki/Q319390	Hibiscus sabdariffa	DOI:10.21608/BFSA.1998.67837	https://doi.org/10.21608/BFSA.1998.67837	NULL	10.21608/BFSA.1998.67837	https://www.wikidata.org/wiki/Q104388705
537153	938	Natural Product Activity and Species Source (NPASS)	Nicotinic acid	NPC167400	Niacin	https://bidd.group/NPASS/compound.php?compoundID=NPC167400	Natural Product	183260	NPO15316	Hibiscus sabdariffa	https://bidd.group/NPASS/organism.php?org_id=NPO15316	Hibiscus sabdariffa	NULL	NULL	NULL	NULL	NULL
537677	938	Natural Product Activity and Species Source (NPASS)	Nicotinic acid	NPC167400	Niacin	https://bidd.group/NPASS/compound.php?compoundID=NPC167400	Natural Product	183260	NPO15316	Hibiscus sabdariffa	https://bidd.group/NPASS/organism.php?org_id=NPO15316	Hibiscus sabdariffa	NULL	NULL	NULL	NULL	NULL
538187	938	Natural Product Activity and Species Source (NPASS)	Nicotinic acid	NPC167400	Niacin	https://bidd.group/NPASS/compound.php?compoundID=NPC167400	Natural Product	183260	NPO15316	Hibiscus sabdariffa	https://bidd.group/NPASS/organism.php?org_id=NPO15316	Hibiscus sabdariffa	NULL	NULL	NULL	NULL	NULL
543962	1115	Natural Product Activity and Species Source (NPASS)	Hex-2-ulofuranosyl hexopyranoside	NPC269980	NPC269980	https://bidd.group/NPASS/compound.php?compoundID=NPC269980	Natural Product	183260	NPO15316	Hibiscus sabdariffa	https://bidd.group/NPASS/organism.php?org_id=NPO15316	Hibiscus sabdariffa	NULL	NULL	NULL	NULL	NULL
544837	1130	Natural Product Activity and Species Source (NPASS)	3-(4-Amino-2-methyl-pyrimidin-5-ylmethyl)-5-(2-hydroxy-ethyl)-4-methyl-thiazol-3-ium	NPC150950	Thiamine	https://bidd.group/NPASS/compound.php?compoundID=NPC150950	Natural Product	183260	NPO15316	Hibiscus sabdariffa	https://bidd.group/NPASS/organism.php?org_id=NPO15316	Hibiscus sabdariffa	NULL	NULL	NULL	NULL	NULL
554184	3314	LOTUS - the natural products occurrence database	Eugenol	Q423357	Eugenol	https://www.wikidata.org/wiki/Q423357	Natural Product	183260	Q319390	Hibiscus sabdariffa	https://www.wikidata.org/wiki/Q319390	Hibiscus sabdariffa	DOI:10.1002/PTR.1628	https://doi.org/10.1002/PTR.1628	NULL	10.1002/PTR.1628	https://www.wikidata.org/wiki/Q36232936
555276	3503	LOTUS - the natural products occurrence database	Gossypol	Q411882	Gossypol	https://www.wikidata.org/wiki/Q411882	Natural Product	183260	Q319390	Hibiscus sabdariffa	https://www.wikidata.org/wiki/Q319390	Hibiscus sabdariffa	DOI:10.21608/BFSA.1998.67837|DOI:10.1055/S-2006-961512|DOI:10.1021/JF00123A022	https://doi.org/10.21608/BFSA.1998.67837|https://doi.org/10.1055/S-2006-961512|https://doi.org/10.1021/JF00123A022	NULL	10.21608/BFSA.1998.67837|10.1055/S-2006-961512|10.1021/JF00123A022	https://www.wikidata.org/wiki/Q104388705|https://www.wikidata.org/wiki/Q34574073|https://www.wikidata.org/wiki/Q104384612
556405	3893	LOTUS - the natural products occurrence database	Lauric Acid	Q422627	Lauric Acid	https://www.wikidata.org/wiki/Q422627	Natural Product	183260	Q319390	Hibiscus sabdariffa	https://www.wikidata.org/wiki/Q319390	Hibiscus sabdariffa	DOI:10.1021/JF00123A022	https://doi.org/10.1021/JF00123A022	NULL	10.1021/JF00123A022	https://www.wikidata.org/wiki/Q104384612
562044	5570	LOTUS - the natural products occurrence database	Trigonelline	Q928965	Trigonelline	https://www.wikidata.org/wiki/Q928965	Natural Product	183260	Q319390	Hibiscus sabdariffa	https://www.wikidata.org/wiki/Q319390	Hibiscus sabdariffa	DOI:10.1002/PTR.1628	https://doi.org/10.1002/PTR.1628	NULL	10.1002/PTR.1628	https://www.wikidata.org/wiki/Q36232936
596963	9064	Natural Product Activity and Species Source (NPASS)	Cianidanol	NPC219876	Cianidanol	https://bidd.group/NPASS/compound.php?compoundID=NPC219876	Natural Product	183260	NPO15316	Hibiscus sabdariffa	https://bidd.group/NPASS/organism.php?org_id=NPO15316	Hibiscus sabdariffa	PMID:19301817	https://www.ncbi.nlm.nih.gov/pubmed/19301817	19301817	NULL	NULL
605716	10467	LOTUS - the natural products occurrence database	Arachidic Acid	Q409608	Arachidic acid	https://www.wikidata.org/wiki/Q409608	Natural Product	183260	Q319390	Hibiscus sabdariffa	https://www.wikidata.org/wiki/Q319390	Hibiscus sabdariffa	DOI:10.1021/JF00123A022	https://doi.org/10.1021/JF00123A022	NULL	10.1021/JF00123A022	https://www.wikidata.org/wiki/Q104384612
610541	10742	Natural Product Activity and Species Source (NPASS)	Syringic acid	NPC110899	Syringic Acid	https://bidd.group/NPASS/compound.php?compoundID=NPC110899	Natural Product	183260	NPO15316	Hibiscus sabdariffa	https://bidd.group/NPASS/organism.php?org_id=NPO15316	Hibiscus sabdariffa	PMID:24621197	https://www.ncbi.nlm.nih.gov/pubmed/24621197	24621197	NULL	NULL
611393	11005	LOTUS - the natural products occurrence database	Myristic Acid	Q422658	Myristic acid	https://www.wikidata.org/wiki/Q422658	Natural Product	183260	Q319390	Hibiscus sabdariffa	https://www.wikidata.org/wiki/Q319390	Hibiscus sabdariffa	DOI:10.1021/JF00123A022	https://doi.org/10.1021/JF00123A022	NULL	10.1021/JF00123A022	https://www.wikidata.org/wiki/Q104384612
625772	14985	Natural Product Activity and Species Source (NPASS)	Vitamin E	NPC242580	Vitamin E	https://bidd.group/NPASS/compound.php?compoundID=NPC242580	Natural Product	183260	NPO15316	Hibiscus sabdariffa	https://bidd.group/NPASS/organism.php?org_id=NPO15316	Hibiscus sabdariffa	NULL	NULL	NULL	NULL	NULL
646928	65064	Natural Product Activity and Species Source (NPASS)	Epigallocatechin Gallate	NPC250436	Epigalocatechin Gallate	https://bidd.group/NPASS/compound.php?compoundID=NPC250436	Natural Product	183260	NPO15316	Hibiscus sabdariffa	https://bidd.group/NPASS/organism.php?org_id=NPO15316	Hibiscus sabdariffa	PMID:19301817	https://www.ncbi.nlm.nih.gov/pubmed/19301817	19301817	NULL	NULL
685316	92729	Natural Product Activity and Species Source (NPASS)	gamma-Tocopherol	NPC48623	(2R)-2,7,8-Trimethyl-2-[(4R,8R)-4,8,12-Trimethyltridecyl]-3,4-Dihydrochromen-6-Ol	https://bidd.group/NPASS/compound.php?compoundID=NPC48623	Natural Product	183260	NPO15316	Hibiscus sabdariffa	https://bidd.group/NPASS/organism.php?org_id=NPO15316	Hibiscus sabdariffa	NULL	NULL	NULL	NULL	NULL
706816	123908	LOTUS - the natural products occurrence database	Hydroxycitric acid	Q2823270	Hydroxycitric acid	https://www.wikidata.org/wiki/Q2823270	Natural Product	183260	Q319390	Hibiscus sabdariffa	https://www.wikidata.org/wiki/Q319390	Hibiscus sabdariffa	DOI:10.1271/BBB.64.1041	https://doi.org/10.1271/BBB.64.1041	NULL	10.1271/BBB.64.1041	https://www.wikidata.org/wiki/Q73951953
712211	145858	Natural Product Activity and Species Source (NPASS)	Flavylium	NPC184560	Anthocyanins	https://bidd.group/NPASS/compound.php?compoundID=NPC184560	Natural Product	183260	NPO15316	Hibiscus sabdariffa	https://bidd.group/NPASS/organism.php?org_id=NPO15316	Hibiscus sabdariffa	NULL	NULL	NULL	NULL	NULL
752093	296119	LOTUS - the natural products occurrence database	beta-Sitosterol 3-O-beta-D-galactopyranoside	Q104415326	beta-Sitosterol 3-O-beta-D-galactopyranoside	https://www.wikidata.org/wiki/Q104415326	Natural Product	183260	Q319390	Hibiscus sabdariffa	https://www.wikidata.org/wiki/Q319390	Hibiscus sabdariffa	DOI:10.1071/CH9750217	https://doi.org/10.1071/CH9750217	NULL	10.1071/CH9750217	https://www.wikidata.org/wiki/Q115950179
764159	439341	LOTUS - the natural products occurrence database	alpha-Maltose	Q26914016	alpha-Maltose	https://www.wikidata.org/wiki/Q26914016	Natural Product	183260	Q319390	Hibiscus sabdariffa	https://www.wikidata.org/wiki/Q319390	Hibiscus sabdariffa	DOI:10.1021/JF00123A022	https://doi.org/10.1021/JF00123A022	NULL	10.1021/JF00123A022	https://www.wikidata.org/wiki/Q104384612
789861	445354	Natural Product Activity and Species Source (NPASS)	Retinol	NPC55412	Retinol	https://bidd.group/NPASS/compound.php?compoundID=NPC55412	Natural Product	183260	NPO15316	Hibiscus sabdariffa	https://bidd.group/NPASS/organism.php?org_id=NPO15316	Hibiscus sabdariffa	NULL	NULL	NULL	NULL	NULL
790124	445354	Natural Product Activity and Species Source (NPASS)	Retinol	NPC55412	Retinol	https://bidd.group/NPASS/compound.php?compoundID=NPC55412	Natural Product	183260	NPO15316	Hibiscus sabdariffa	https://bidd.group/NPASS/organism.php?org_id=NPO15316	Hibiscus sabdariffa	NULL	NULL	NULL	NULL	NULL
791509	445639	LOTUS - the natural products occurrence database	Oleic Acid	Q207688	Oleic Acid	https://www.wikidata.org/wiki/Q207688	Natural Product	183260	Q319390	Hibiscus sabdariffa	https://www.wikidata.org/wiki/Q319390	Hibiscus sabdariffa	DOI:10.1021/JF00123A022	https://doi.org/10.1021/JF00123A022	NULL	10.1021/JF00123A022	https://www.wikidata.org/wiki/Q104384612
797494	493570	Natural Product Activity and Species Source (NPASS)	Riboflavin	NPC94167	Riboflavin	https://bidd.group/NPASS/compound.php?compoundID=NPC94167	Natural Product	183260	NPO15316	Hibiscus sabdariffa	https://bidd.group/NPASS/organism.php?org_id=NPO15316	Hibiscus sabdariffa	NULL	NULL	NULL	NULL	NULL
797870	493570	Natural Product Activity and Species Source (NPASS)	Riboflavin	NPC94167	Riboflavin	https://bidd.group/NPASS/compound.php?compoundID=NPC94167	Natural Product	183260	NPO15316	Hibiscus sabdariffa	https://bidd.group/NPASS/organism.php?org_id=NPO15316	Hibiscus sabdariffa	NULL	NULL	NULL	NULL	NULL
798050	493570	Natural Product Activity and Species Source (NPASS)	Riboflavin	NPC94167	Riboflavin	https://bidd.group/NPASS/compound.php?compoundID=NPC94167	Natural Product	183260	NPO15316	Hibiscus sabdariffa	https://bidd.group/NPASS/organism.php?org_id=NPO15316	Hibiscus sabdariffa	NULL	NULL	NULL	NULL	NULL
818649	689043	Natural Product Activity and Species Source (NPASS)	Caffeic Acid	NPC294902	Caffeic Acid	https://bidd.group/NPASS/compound.php?compoundID=NPC294902	Natural Product	183260	NPO15316	Hibiscus sabdariffa	https://bidd.group/NPASS/organism.php?org_id=NPO15316	Hibiscus sabdariffa	PMID:19301817	https://www.ncbi.nlm.nih.gov/pubmed/19301817	19301817	NULL	NULL
818844	689043	Natural Product Activity and Species Source (NPASS)	Caffeic Acid	NPC294902	Caffeic Acid	https://bidd.group/NPASS/compound.php?compoundID=NPC294902	Natural Product	183260	NPO15316	Hibiscus sabdariffa	https://bidd.group/NPASS/organism.php?org_id=NPO15316	Hibiscus sabdariffa	PMID:24621197	https://www.ncbi.nlm.nih.gov/pubmed/24621197	24621197	NULL	NULL
818845	689043	Natural Product Activity and Species Source (NPASS)	Caffeic Acid	NPC294902	Caffeic Acid	https://bidd.group/NPASS/compound.php?compoundID=NPC294902	Natural Product	183260	NPO15316	Hibiscus sabdariffa	https://bidd.group/NPASS/organism.php?org_id=NPO15316	Hibiscus sabdariffa	PMID:24621197	https://www.ncbi.nlm.nih.gov/pubmed/24621197	24621197	NULL	NULL
827557	1794427	Natural Product Activity and Species Source (NPASS)	Chlorogenic Acid	NPC302857	Chlorogenic Acid	https://bidd.group/NPASS/compound.php?compoundID=NPC302857	Natural Product	183260	NPO15316	Hibiscus sabdariffa	https://bidd.group/NPASS/organism.php?org_id=NPO15316	Hibiscus sabdariffa	PMID:21535810	https://www.ncbi.nlm.nih.gov/pubmed/21535810	21535810	NULL	NULL
827558	1794427	Natural Product Activity and Species Source (NPASS)	Chlorogenic Acid	NPC302857	Chlorogenic Acid	https://bidd.group/NPASS/compound.php?compoundID=NPC302857	Natural Product	183260	NPO15316	Hibiscus sabdariffa	https://bidd.group/NPASS/organism.php?org_id=NPO15316	Hibiscus sabdariffa	PMID:24621197	https://www.ncbi.nlm.nih.gov/pubmed/24621197	24621197	NULL	NULL
827559	1794427	Natural Product Activity and Species Source (NPASS)	Chlorogenic Acid	NPC302857	Chlorogenic Acid	https://bidd.group/NPASS/compound.php?compoundID=NPC302857	Natural Product	183260	NPO15316	Hibiscus sabdariffa	https://bidd.group/NPASS/organism.php?org_id=NPO15316	Hibiscus sabdariffa	PMID:22178178	https://www.ncbi.nlm.nih.gov/pubmed/22178178	22178178	NULL	NULL
840547	3084569	Natural Product Activity and Species Source (NPASS)	Cyanidin 3-sambubioside	NPC491265	Cyanidin 3-sambubioside	https://bidd.group/NPASS/compound.php?compoundID=NPC491265	Natural Product	183260	NPO15316	Hibiscus sabdariffa	https://bidd.group/NPASS/organism.php?org_id=NPO15316	Hibiscus sabdariffa	PMID:22178178	https://www.ncbi.nlm.nih.gov/pubmed/22178178	22178178	NULL	NULL
847115	3702506	Natural Product Activity and Species Source (NPASS)	4-Oxoniobenzoate	NPC29883	Paraben	https://bidd.group/NPASS/compound.php?compoundID=NPC29883	Natural Product	183260	NPO15316	Hibiscus sabdariffa	https://bidd.group/NPASS/organism.php?org_id=NPO15316	Hibiscus sabdariffa	PMID:24621197	https://www.ncbi.nlm.nih.gov/pubmed/24621197	24621197	NULL	NULL
859388	5280343	LOTUS - the natural products occurrence database	Quercetin	Q409478	Quercetin	https://www.wikidata.org/wiki/Q409478	Natural Product	183260	Q319390	Hibiscus sabdariffa	https://www.wikidata.org/wiki/Q319390	Hibiscus sabdariffa	DOI:10.1002/PTR.1628|DOI:10.1248/CPB.56.1282|DOI:10.1271/BBB1961.49.1851	https://doi.org/10.1002/PTR.1628|https://doi.org/10.1248/CPB.56.1282|https://doi.org/10.1271/BBB1961.49.1851	NULL	10.1002/PTR.1628|10.1248/CPB.56.1282|10.1271/BBB1961.49.1851	https://www.wikidata.org/wiki/Q36232936|https://www.wikidata.org/wiki/Q39945427|https://www.wikidata.org/wiki/Q104385669
865833	5280443	Natural Product Activity and Species Source (NPASS)	Apigenin	NPC50898	Apigenin	https://bidd.group/NPASS/compound.php?compoundID=NPC50898	Natural Product	183260	NPO15316	Hibiscus sabdariffa	https://bidd.group/NPASS/organism.php?org_id=NPO15316	Hibiscus sabdariffa	PMID:24621197	https://www.ncbi.nlm.nih.gov/pubmed/24621197	24621197	NULL	NULL
869172	5280450	LOTUS - the natural products occurrence database	Linoleic Acid	Q407426	Linoleic Acid	https://www.wikidata.org/wiki/Q407426	Natural Product	183260	Q319390	Hibiscus sabdariffa	https://www.wikidata.org/wiki/Q319390	Hibiscus sabdariffa	DOI:10.1021/JF00123A022	https://doi.org/10.1021/JF00123A022	NULL	10.1021/JF00123A022	https://www.wikidata.org/wiki/Q104384612
870063	5280459	Natural Product Activity and Species Source (NPASS)	Quercitrin	NPC173637	Quercitrin	https://bidd.group/NPASS/compound.php?compoundID=NPC173637	Natural Product	183260	NPO15316	Hibiscus sabdariffa	https://bidd.group/NPASS/organism.php?org_id=NPO15316	Hibiscus sabdariffa	PMID:22178178	https://www.ncbi.nlm.nih.gov/pubmed/22178178	22178178	NULL	NULL
872878	5280489	Natural Product Activity and Species Source (NPASS)	Beta-Carotene	NPC17810	Beta Carotene	https://bidd.group/NPASS/compound.php?compoundID=NPC17810	Natural Product	183260	NPO15316	Hibiscus sabdariffa	https://bidd.group/NPASS/organism.php?org_id=NPO15316	Hibiscus sabdariffa	NULL	NULL	NULL	NULL	NULL
872885	5280489	Natural Product Activity and Species Source (NPASS)	Beta-Carotene	NPC17810	Beta Carotene	https://bidd.group/NPASS/compound.php?compoundID=NPC17810	Natural Product	183260	NPO15316	Hibiscus sabdariffa	https://bidd.group/NPASS/organism.php?org_id=NPO15316	Hibiscus sabdariffa	NULL	NULL	NULL	NULL	NULL
874962	5280633	Natural Product Activity and Species Source (NPASS)	Neochlorogenic acid	NPC278068	3-O-Caffeoylquinic Acid	https://bidd.group/NPASS/compound.php?compoundID=NPC278068	Natural Product	183260	NPO15316	Hibiscus sabdariffa	https://bidd.group/NPASS/organism.php?org_id=NPO15316	Hibiscus sabdariffa	PMID:21535810	https://www.ncbi.nlm.nih.gov/pubmed/21535810	21535810	NULL	NULL
876213	5280647	LOTUS - the natural products occurrence database	Gossypetin	Q3036428	Gossypetin	https://www.wikidata.org/wiki/Q3036428	Natural Product	183260	Q319390	Hibiscus sabdariffa	https://www.wikidata.org/wiki/Q319390	Hibiscus sabdariffa	DOI:10.1002/PTR.1628|DOI:10.1039/CT9099501855	https://doi.org/10.1002/PTR.1628|https://doi.org/10.1039/CT9099501855	NULL	10.1002/PTR.1628|10.1039/CT9099501855	https://www.wikidata.org/wiki/Q36232936|https://www.wikidata.org/wiki/Q105353013
880917	5280804	Natural Product Activity and Species Source (NPASS)	Isoquercetin	NPC179950	Isoquercetin	https://bidd.group/NPASS/compound.php?compoundID=NPC179950	Natural Product	183260	NPO15316	Hibiscus sabdariffa	https://bidd.group/NPASS/organism.php?org_id=NPO15316	Hibiscus sabdariffa	PMID:22280831	https://www.ncbi.nlm.nih.gov/pubmed/22280831	22280831	NULL	NULL
880918	5280805	Natural Product Activity and Species Source (NPASS)	Rutin	NPC176740	Rutin	https://bidd.group/NPASS/compound.php?compoundID=NPC176740	Natural Product	183260	NPO15316	Hibiscus sabdariffa	https://bidd.group/NPASS/organism.php?org_id=NPO15316	Hibiscus sabdariffa	PMID:22178178	https://www.ncbi.nlm.nih.gov/pubmed/22178178	22178178	NULL	NULL
903749	5281672	LOTUS - the natural products occurrence database	Myricetin	Q951449	Myricetin	https://www.wikidata.org/wiki/Q951449	Natural Product	183260	Q319390	Hibiscus sabdariffa	https://www.wikidata.org/wiki/Q319390	Hibiscus sabdariffa	DOI:10.1002/PTR.1628	https://doi.org/10.1002/PTR.1628	NULL	10.1002/PTR.1628	https://www.wikidata.org/wiki/Q36232936
933376	5318767	Natural Product Activity and Species Source (NPASS)	Nicotiflorin	NPC181465	Nicotifloroside	https://bidd.group/NPASS/compound.php?compoundID=NPC181465	Natural Product	183260	NPO15316	Hibiscus sabdariffa	https://bidd.group/NPASS/organism.php?org_id=NPO15316	Hibiscus sabdariffa	PMID:22280831	https://www.ncbi.nlm.nih.gov/pubmed/22280831	22280831	NULL	NULL
951216	5462222	LOTUS - the natural products occurrence database	Potassium	Q703	Potassium	https://www.wikidata.org/wiki/Q703	Natural Product	183260	Q319390	Hibiscus sabdariffa	https://www.wikidata.org/wiki/Q319390	Hibiscus sabdariffa	DOI:10.21608/BFSA.1998.67837	https://doi.org/10.21608/BFSA.1998.67837	NULL	10.21608/BFSA.1998.67837	https://www.wikidata.org/wiki/Q104388705
951217	5462224	LOTUS - the natural products occurrence database	Magnesium	Q660	Magnesium	https://www.wikidata.org/wiki/Q660	Natural Product	183260	Q319390	Hibiscus sabdariffa	https://www.wikidata.org/wiki/Q319390	Hibiscus sabdariffa	DOI:10.21608/BFSA.1998.67837	https://doi.org/10.21608/BFSA.1998.67837	NULL	10.21608/BFSA.1998.67837	https://www.wikidata.org/wiki/Q104388705
954262	5487635	Natural Product Activity and Species Source (NPASS)	Quercetin 3-sambubioside	NPC259896	Quercetin 3-O-Sambubioside	https://bidd.group/NPASS/compound.php?compoundID=NPC259896	Natural Product	183260	NPO15316	Hibiscus sabdariffa	https://bidd.group/NPASS/organism.php?org_id=NPO15316	Hibiscus sabdariffa	PMID:22280831	https://www.ncbi.nlm.nih.gov/pubmed/22280831	22280831	NULL	NULL
970122	6452123	LOTUS - the natural products occurrence database	Gossypitrin	Q27262534	Gossypitrin	https://www.wikidata.org/wiki/Q27262534	Natural Product	183260	Q319390	Hibiscus sabdariffa	https://www.wikidata.org/wiki/Q319390	Hibiscus sabdariffa	DOI:10.1007/BF03170544	https://doi.org/10.1007/BF03170544	NULL	10.1007/BF03170544	https://www.wikidata.org/wiki/Q104918631
972002	6481826	Natural Product Activity and Species Source (NPASS)	Allo-hydroxycitric acid lactone	NPC243816	Hibiscus Acid	https://bidd.group/NPASS/compound.php?compoundID=NPC243816	Natural Product	183260	NPO15316	Hibiscus sabdariffa	https://bidd.group/NPASS/organism.php?org_id=NPO15316	Hibiscus sabdariffa	PMID:21535810	https://www.ncbi.nlm.nih.gov/pubmed/21535810	21535810	NULL	NULL
972198	6481826	LOTUS - the natural products occurrence database	Allo-hydroxycitric acid lactone	Q27266066	Allo-hydroxycitric acid lactone	https://www.wikidata.org/wiki/Q27266066	Natural Product	183260	Q319390	Hibiscus sabdariffa	https://www.wikidata.org/wiki/Q319390	Hibiscus sabdariffa	DOI:10.1271/BBB.64.1041	https://doi.org/10.1271/BBB.64.1041	NULL	10.1271/BBB.64.1041	https://www.wikidata.org/wiki/Q73951953
987851	9798666	Natural Product Activity and Species Source (NPASS)	Cryptochlorogenic acid	NPC92774	NPC92774	https://bidd.group/NPASS/compound.php?compoundID=NPC92774	Natural Product	183260	NPO15316	Hibiscus sabdariffa	https://bidd.group/NPASS/organism.php?org_id=NPO15316	Hibiscus sabdariffa	PMID:21535810	https://www.ncbi.nlm.nih.gov/pubmed/21535810	21535810	NULL	NULL
999937	9930500	LOTUS - the natural products occurrence database	Hibiscus acid 6-methyl ester	Q105143991	Hibiscus acid 6-methyl ester	https://www.wikidata.org/wiki/Q105143991	Natural Product	183260	Q319390	Hibiscus sabdariffa	https://www.wikidata.org/wiki/Q319390	Hibiscus sabdariffa	DOI:10.1271/BBB.64.1041	https://doi.org/10.1271/BBB.64.1041	NULL	10.1271/BBB.64.1041	https://www.wikidata.org/wiki/Q73951953
1136758	14429512	Natural Product Activity and Species Source (NPASS)	[(2S,3S,4S,5R,6S)-4-[(2S,3R,4S,5R)-4-acetyloxy-3,5-dihydroxyoxan-2-yl]oxy-5-hydroxy-6-[5-hydroxy-2-(4-methoxyphenyl)-8-(3-methylbut-2-enyl)-4-oxo-7-[(2S,3R,4S,5S,6R)-3,4,5-trihydroxy-6-(hydroxymethyl)oxan-2-yl]oxychromen-3-yl]oxy-2-methyloxan-3-yl] acetate	NPC119333	NPC119333	https://bidd.group/NPASS/compound.php?compoundID=NPC119333	Natural Product	183260	NPO15316	Hibiscus sabdariffa	https://bidd.group/NPASS/organism.php?org_id=NPO15316	Hibiscus sabdariffa	NULL	NULL	NULL	NULL	NULL
1151008	15559735	LOTUS - the natural products occurrence database	Hibiscetin	Q104253446	Hibiscetin	https://www.wikidata.org/wiki/Q104253446	Natural Product	183260	Q319390	Hibiscus sabdariffa	https://www.wikidata.org/wiki/Q319390	Hibiscus sabdariffa	DOI:10.1007/BF03051846|DOI:10.1039/CT9099501855	https://doi.org/10.1007/BF03051846|https://doi.org/10.1039/CT9099501855	NULL	10.1007/BF03051846|10.1039/CT9099501855	https://www.wikidata.org/wiki/Q105004641|https://www.wikidata.org/wiki/Q105353013
1176601	20130941	Natural Product Activity and Species Source (NPASS)	Hydron;2-hydroxybutanedioate	NPC192402	Malic Acid	https://bidd.group/NPASS/compound.php?compoundID=NPC192402	Natural Product	183260	NPO15316	Hibiscus sabdariffa	https://bidd.group/NPASS/organism.php?org_id=NPO15316	Hibiscus sabdariffa	NULL	NULL	NULL	NULL	NULL
1176602	20130941	Natural Product Activity and Species Source (NPASS)	Hydron;2-hydroxybutanedioate	NPC192402	Malic Acid	https://bidd.group/NPASS/compound.php?compoundID=NPC192402	Natural Product	183260	NPO15316	Hibiscus sabdariffa	https://bidd.group/NPASS/organism.php?org_id=NPO15316	Hibiscus sabdariffa	NULL	NULL	NULL	NULL	NULL
1176603	20130941	Natural Product Activity and Species Source (NPASS)	Hydron;2-hydroxybutanedioate	NPC192402	Malic Acid	https://bidd.group/NPASS/compound.php?compoundID=NPC192402	Natural Product	183260	NPO15316	Hibiscus sabdariffa	https://bidd.group/NPASS/organism.php?org_id=NPO15316	Hibiscus sabdariffa	NULL	NULL	NULL	NULL	NULL
1294389	54670067	Natural Product Activity and Species Source (NPASS)	Ascorbic Acid	NPC187770	Ascorbate	https://bidd.group/NPASS/compound.php?compoundID=NPC187770	Natural Product	183260	NPO15316	Hibiscus sabdariffa	https://bidd.group/NPASS/organism.php?org_id=NPO15316	Hibiscus sabdariffa	NULL	NULL	NULL	NULL	NULL
1294396	54670067	Natural Product Activity and Species Source (NPASS)	Ascorbic Acid	NPC187770	Ascorbate	https://bidd.group/NPASS/compound.php?compoundID=NPC187770	Natural Product	183260	NPO15316	Hibiscus sabdariffa	https://bidd.group/NPASS/organism.php?org_id=NPO15316	Hibiscus sabdariffa	NULL	NULL	NULL	NULL	NULL
1294404	54670067	Natural Product Activity and Species Source (NPASS)	Ascorbic Acid	NPC187770	Ascorbate	https://bidd.group/NPASS/compound.php?compoundID=NPC187770	Natural Product	183260	NPO15316	Hibiscus sabdariffa	https://bidd.group/NPASS/organism.php?org_id=NPO15316	Hibiscus sabdariffa	NULL	NULL	NULL	NULL	NULL
1323156	74977035	LOTUS - the natural products occurrence database	Delphinidin-3-O-sambubioside	Q105266228	Delphinidin 3-O-sambubioside	https://www.wikidata.org/wiki/Q105266228	Natural Product	183260	Q319390	Hibiscus sabdariffa	https://www.wikidata.org/wiki/Q319390	Hibiscus sabdariffa	DOI:10.1016/S0031-9422(00)97124-3	https://doi.org/10.1016/S0031-9422(00)97124-3	NULL	10.1016/S0031-9422(00)97124-3	https://www.wikidata.org/wiki/Q110066810
1323157	74977035	Natural Product Activity and Species Source (NPASS)	Delphinidin-3-O-sambubioside	NPC490466	Delphinidin 3-sambubioside	https://bidd.group/NPASS/compound.php?compoundID=NPC490466	Natural Product	183260	NPO15316	Hibiscus sabdariffa	https://bidd.group/NPASS/organism.php?org_id=NPO15316	Hibiscus sabdariffa	PMID:22178178	https://www.ncbi.nlm.nih.gov/pubmed/22178178	22178178	NULL	NULL
1333586	88113319	LOTUS - the natural products occurrence database	2-(Carboxymethyl)-2-hydroxybutanedioate;hydron	Q159683	Citric Acid	https://www.wikidata.org/wiki/Q159683	Natural Product	183260	Q319390	Hibiscus sabdariffa	https://www.wikidata.org/wiki/Q319390	Hibiscus sabdariffa	DOI:10.1002/PTR.1628	https://doi.org/10.1002/PTR.1628	NULL	10.1002/PTR.1628	https://www.wikidata.org/wiki/Q36232936
1348380	99647392	Natural Product Activity and Species Source (NPASS)	5-hydroxy-2-(4-methoxyphenyl)-8-(3-methylbut-2-enyl)-7-[(2S,3R,4S,5S,6R)-3,4,5-trihydroxy-6-(hydroxymethyl)oxan-2-yl]oxy-3-[(2R,3R,4R,5R,6S)-3,4,5-trihydroxy-6-methyloxan-2-yl]oxychromen-4-one	NPC291352	NPC291352	https://bidd.group/NPASS/compound.php?compoundID=NPC291352	Natural Product	183260	NPO15316	Hibiscus sabdariffa	https://bidd.group/NPASS/organism.php?org_id=NPO15316	Hibiscus sabdariffa	NULL	NULL	NULL	NULL	NULL
1395696	122396785	Natural Product Activity and Species Source (NPASS)	Cyanidin 3-(6''-acetyl-galactoside)	NPC489907	Cyanidin 3-(6''-acetyl-galactoside)	https://bidd.group/NPASS/compound.php?compoundID=NPC489907	Natural Product	183260	NPO15316	Hibiscus sabdariffa	https://bidd.group/NPASS/organism.php?org_id=NPO15316	Hibiscus sabdariffa	NULL	NULL	NULL	NULL	NULL
1405806	135369651	LOTUS - the natural products occurrence database	Hexadecanoate;hydron	Q209727	Palmitic Acid	https://www.wikidata.org/wiki/Q209727	Natural Product	183260	Q319390	Hibiscus sabdariffa	https://www.wikidata.org/wiki/Q319390	Hibiscus sabdariffa	DOI:10.1021/JF00123A022	https://doi.org/10.1021/JF00123A022	NULL	10.1021/JF00123A022	https://www.wikidata.org/wiki/Q104384612
1410595	139057051	LOTUS - the natural products occurrence database	Hydron;octadecanoate	Q209685	Stearic Acid	https://www.wikidata.org/wiki/Q209685	Natural Product	183260	Q319390	Hibiscus sabdariffa	https://www.wikidata.org/wiki/Q319390	Hibiscus sabdariffa	DOI:10.1021/JF00123A022	https://doi.org/10.1021/JF00123A022	NULL	10.1021/JF00123A022	https://www.wikidata.org/wiki/Q104384612
1487671	162894150	Natural Product Activity and Species Source (NPASS)	[(2R,3S,4S,5R,6S)-4-[(2S,3R,4R,5S)-4-acetyloxy-3,5-dihydroxyoxan-2-yl]oxy-5-hydroxy-6-[5-hydroxy-2-(4-methoxyphenyl)-8-(3-methylbut-2-enyl)-4-oxo-7-[(2S,3R,4R,5S,6S)-3,4,5-trihydroxy-6-(hydroxymethyl)oxan-2-yl]oxychromen-3-yl]oxy-2-methyloxan-3-yl] acetate	NPC15025	NPC15025	https://bidd.group/NPASS/compound.php?compoundID=NPC15025	Natural Product	183260	NPO15316	Hibiscus sabdariffa	https://bidd.group/NPASS/organism.php?org_id=NPO15316	Hibiscus sabdariffa	NULL	NULL	NULL	NULL	NULL
1495538	162906455	LOTUS - the natural products occurrence database	(3S,8S,9R,10R,13S,14S,17S)-10,13-dimethyl-17-[(2R)-6-methylheptan-2-yl]-2,3,4,7,8,9,11,12,14,15,16,17-dodecahydro-1H-cyclopenta[a]phenanthren-3-ol	Q105034513	(3S,8S,9R,10R,13S,14S,17S)-10,13-dimethyl-17-[(2R)-6-methylheptan-2-yl]-2,3,4,7,8,9,11,12,14,15,16,17-dodecahydro-1H-cyclopenta[a]phenanthren-3-ol	https://www.wikidata.org/wiki/Q105034513	Natural Product	183260	Q319390	Hibiscus sabdariffa	https://www.wikidata.org/wiki/Q319390	Hibiscus sabdariffa	DOI:10.1055/S-0028-1097275	https://doi.org/10.1055/S-0028-1097275	NULL	10.1055/S-0028-1097275	https://www.wikidata.org/wiki/Q104985771
1506500	162924038	Natural Product Activity and Species Source (NPASS)	[(2S,3S,4S,5S,6R)-5-hydroxy-6-[5-hydroxy-2-(4-methoxyphenyl)-8-(3-methylbut-2-enyl)-4-oxo-7-[(2R,3S,4R,5R,6S)-3,4,5-trihydroxy-6-(hydroxymethyl)oxan-2-yl]oxychromen-3-yl]oxy-2-methyl-4-[(2S,3R,4R,5R)-3,4,5-trihydroxyoxan-2-yl]oxyoxan-3-yl] acetate	NPC263883	NPC263883	https://bidd.group/NPASS/compound.php?compoundID=NPC263883	Natural Product	183260	NPO15316	Hibiscus sabdariffa	https://bidd.group/NPASS/organism.php?org_id=NPO15316	Hibiscus sabdariffa	NULL	NULL	NULL	NULL	NULL
1529673	162958784	LOTUS - the natural products occurrence database	(3R,5S,9S,10R,13S,14R,17S)-17-[(E,2S,5S)-5-ethyl-6-methylhept-3-en-2-yl]-10,13-dimethyl-2,3,4,5,6,9,11,12,14,15,16,17-dodecahydro-1H-cyclopenta[a]phenanthren-3-ol	Q105137617	(3R,5S,9S,10R,13S,14R,17S)-17-[(E,2S,5S)-5-ethyl-6-methylhept-3-en-2-yl]-10,13-dimethyl-2,3,4,5,6,9,11,12,14,15,16,17-dodecahydro-1H-cyclopenta[a]phenanthren-3-ol	https://www.wikidata.org/wiki/Q105137617	Natural Product	183260	Q319390	Hibiscus sabdariffa	https://www.wikidata.org/wiki/Q319390	Hibiscus sabdariffa	DOI:10.1055/S-0028-1097275	https://doi.org/10.1055/S-0028-1097275	NULL	10.1055/S-0028-1097275	https://www.wikidata.org/wiki/Q104985771
1534946	162965363	LOTUS - the natural products occurrence database	(3R,8R,9R,10S,13R,14R,17S)-17-[(2R,5R)-5-ethyl-6-methylheptan-2-yl]-10,13-dimethyl-2,3,4,7,8,9,11,12,14,15,16,17-dodecahydro-1H-cyclopenta[a]phenanthren-3-ol	Q103786546	(3R,8R,9R,10S,13R,14R,17S)-17-[(2R,5R)-5-ethyl-6-methylheptan-2-yl]-10,13-dimethyl-2,3,4,7,8,9,11,12,14,15,16,17-dodecahydro-1H-cyclopenta[a]phenanthren-3-ol	https://www.wikidata.org/wiki/Q103786546	Natural Product	183260	Q319390	Hibiscus sabdariffa	https://www.wikidata.org/wiki/Q319390	Hibiscus sabdariffa	DOI:10.1055/S-0028-1097275	https://doi.org/10.1055/S-0028-1097275	NULL	10.1055/S-0028-1097275	https://www.wikidata.org/wiki/Q104985771
1546482	162982443	Natural Product Activity and Species Source (NPASS)	5,7-dihydroxy-2-(4-methoxyphenyl)-8-(3-methylbut-2-enyl)-3-[(2R,3R,4R,5R,6S)-3,4,5-trihydroxy-6-methyloxan-2-yl]oxychromen-4-one	NPC130704	NPC130704	https://bidd.group/NPASS/compound.php?compoundID=NPC130704	Natural Product	183260	NPO15316	Hibiscus sabdariffa	https://bidd.group/NPASS/organism.php?org_id=NPO15316	Hibiscus sabdariffa	NULL	NULL	NULL	NULL	NULL
1554948	163000932	LOTUS - the natural products occurrence database	(3S,9R,10S,13R,14S,17R)-17-[(E,2S,5R)-5,6-dimethylhept-3-en-2-yl]-10,13-dimethyl-2,3,4,9,11,12,14,15,16,17-decahydro-1H-cyclopenta[a]phenanthren-3-ol	Q104985774	(3S,9R,10S,13R,14S,17R)-17-[(E,2S,5R)-5,6-dimethylhept-3-en-2-yl]-10,13-dimethyl-2,3,4,9,11,12,14,15,16,17-decahydro-1H-cyclopenta[a]phenanthren-3-ol	https://www.wikidata.org/wiki/Q104985774	Natural Product	183260	Q319390	Hibiscus sabdariffa	https://www.wikidata.org/wiki/Q319390	Hibiscus sabdariffa	DOI:10.1055/S-0028-1097275	https://doi.org/10.1055/S-0028-1097275	NULL	10.1055/S-0028-1097275	https://www.wikidata.org/wiki/Q104985771
1563179	163015450	LOTUS - the natural products occurrence database	(3S,8S,9R,10R,13S,14S,17S)-17-[(2R,5R)-5,6-dimethylheptan-2-yl]-10,13-dimethyl-2,3,4,7,8,9,11,12,14,15,16,17-dodecahydro-1H-cyclopenta[a]phenanthren-3-ol	Q105252448	(3S,8S,9R,10R,13S,14S,17S)-17-[(2R,5R)-5,6-dimethylheptan-2-yl]-10,13-dimethyl-2,3,4,7,8,9,11,12,14,15,16,17-dodecahydro-1H-cyclopenta[a]phenanthren-3-ol	https://www.wikidata.org/wiki/Q105252448	Natural Product	183260	Q319390	Hibiscus sabdariffa	https://www.wikidata.org/wiki/Q319390	Hibiscus sabdariffa	DOI:10.1055/S-0028-1097275	https://doi.org/10.1055/S-0028-1097275	NULL	10.1055/S-0028-1097275	https://www.wikidata.org/wiki/Q104985771
1565137	163020497	LOTUS - the natural products occurrence database	5,7,8-trihydroxy-3-[(2S,3R,4R,5S,6R)-3,4,5-trihydroxy-6-(hydroxymethyl)oxan-2-yl]oxy-2-(3,4,5-trihydroxyphenyl)chromen-4-one	Q105004642	5,7,8-trihydroxy-3-[(2S,3R,4R,5S,6R)-3,4,5-trihydroxy-6-(hydroxymethyl)oxan-2-yl]oxy-2-(3,4,5-trihydroxyphenyl)chromen-4-one	https://www.wikidata.org/wiki/Q105004642	Natural Product	183260	Q319390	Hibiscus sabdariffa	https://www.wikidata.org/wiki/Q319390	Hibiscus sabdariffa	DOI:10.1007/BF03051846	https://doi.org/10.1007/BF03051846	NULL	10.1007/BF03051846	https://www.wikidata.org/wiki/Q105004641
1567382	163026730	Natural Product Activity and Species Source (NPASS)	5-hydroxy-2-(4-hydroxyphenyl)-8-(3-methylbut-2-enyl)-7-[(2S,3R,4S,5S,6R)-3,4,5-trihydroxy-6-(hydroxymethyl)oxan-2-yl]oxy-3-[(2R,3R,4R,5R,6S)-3,4,5-trihydroxy-6-methyloxan-2-yl]oxychromen-4-one	NPC32572	NPC32572	https://bidd.group/NPASS/compound.php?compoundID=NPC32572	Natural Product	183260	NPO15316	Hibiscus sabdariffa	https://bidd.group/NPASS/organism.php?org_id=NPO15316	Hibiscus sabdariffa	NULL	NULL	NULL	NULL	NULL
1573619	163081991	LOTUS - the natural products occurrence database	(3S,8S,9R,10R,13S,14S,17S)-17-[(E,2S,5S)-5-ethyl-6-methylhept-3-en-2-yl]-10,13-dimethyl-2,3,4,7,8,9,11,12,14,15,16,17-dodecahydro-1H-cyclopenta[a]phenanthren-3-ol	Q105026076	(3S,8S,9R,10R,13S,14S,17S)-17-[(E,2S,5S)-5-ethyl-6-methylhept-3-en-2-yl]-10,13-dimethyl-2,3,4,7,8,9,11,12,14,15,16,17-dodecahydro-1H-cyclopenta[a]phenanthren-3-ol	https://www.wikidata.org/wiki/Q105026076	Natural Product	183260	Q319390	Hibiscus sabdariffa	https://www.wikidata.org/wiki/Q319390	Hibiscus sabdariffa	DOI:10.1055/S-0028-1097275	https://doi.org/10.1055/S-0028-1097275	NULL	10.1055/S-0028-1097275	https://www.wikidata.org/wiki/Q104985771
