## supplementary data 2 for "Genome assembly of *Hibiscus sabdariffa* L. provides insights into biosynthetic pathways of medicinal natural products"

phenylalanine ammonia-lyase	g458	Q42667	0.000E+00	1208	0.987	sp|Q42667|PALY_CITLI Phenylalanine ammonia-lyase OS=Citrus limon OX=2708 GN=PAL6 PE=2 SV=1	-_cellular organisms;d_Eukaryota;k_Viridiplantae;p_Streptophyta;-_Streptophytina;-_Embryophyta;-_Tracheophyta;-_Euphyllophyta;-_Spermatophyta;c_Magnoliopsida;-_Mesangiospermae;-_eudicotyledons;-_Gunneridae;-_Pentapetalae;-_rosids;-_malvids;o_Sapindales;f_Rutaceae;-_Aurantioideae;g_Citrus;s_Citrus limon
phenylalanine ammonia-lyase	g55435	Q42667	0.000E+00	1211	0.999	sp|Q42667|PALY_CITLI Phenylalanine ammonia-lyase OS=Citrus limon OX=2708 GN=PAL6 PE=2 SV=1	-_cellular organisms;d_Eukaryota;k_Viridiplantae;p_Streptophyta;-_Streptophytina;-_Embryophyta;-_Tracheophyta;-_Euphyllophyta;-_Spermatophyta;c_Magnoliopsida;-_Mesangiospermae;-_eudicotyledons;-_Gunneridae;-_Pentapetalae;-_rosids;-_malvids;o_Sapindales;f_Rutaceae;-_Aurantioideae;g_Citrus;s_Citrus limon
phenylalanine ammonia-lyase	g65273	P45730	0.000E+00	1252	0.999	sp|P45730|PALY_POPTR Phenylalanine ammonia-lyase OS=Populus trichocarpa OX=3694 GN=PAL PE=2 SV=1	-_cellular organisms;d_Eukaryota;k_Viridiplantae;p_Streptophyta;-_Streptophytina;-_Embryophyta;-_Tracheophyta;-_Euphyllophyta;-_Spermatophyta;c_Magnoliopsida;-_Mesangiospermae;-_eudicotyledons;-_Gunneridae;-_Pentapetalae;-_rosids;-_fabids;o_Malpighiales;f_Salicaceae;-_Saliceae;g_Populus;s_Populus trichocarpa
phenylalanine ammonia-lyase	g33719	P45730	0.000E+00	1244	0.999	sp|P45730|PALY_POPTR Phenylalanine ammonia-lyase OS=Populus trichocarpa OX=3694 GN=PAL PE=2 SV=1	-_cellular organisms;d_Eukaryota;k_Viridiplantae;p_Streptophyta;-_Streptophytina;-_Embryophyta;-_Tracheophyta;-_Euphyllophyta;-_Spermatophyta;c_Magnoliopsida;-_Mesangiospermae;-_eudicotyledons;-_Gunneridae;-_Pentapetalae;-_rosids;-_fabids;o_Malpighiales;f_Salicaceae;-_Saliceae;g_Populus;s_Populus trichocarpa
phenylalanine ammonia-lyase	g62490	P52777	4.402E-288	894	0.978	sp|P52777|PALY_PINTA Phenylalanine ammonia-lyase OS=Pinus taeda OX=3352 GN=PAL PE=3 SV=1	-_cellular organisms;d_Eukaryota;k_Viridiplantae;p_Streptophyta;-_Streptophytina;-_Embryophyta;-_Tracheophyta;-_Euphyllophyta;-_Spermatophyta;-_Acrogymnospermae;c_Pinopsida;-_Pinidae;-_Conifers I;o_Pinales;f_Pinaceae;g_Pinus;-_Pinus subgen. Pinus;s_Pinus taeda
phenylalanine ammonia-lyase	g16418	O64963	0.000E+00	1097	0.960	sp|O64963|PAL1_PRUAV Phenylalanine ammonia-lyase 1 OS=Prunus avium OX=42229 GN=PAL1 PE=2 SV=1	-_cellular organisms;d_Eukaryota;k_Viridiplantae;p_Streptophyta;-_Streptophytina;-_Embryophyta;-_Tracheophyta;-_Euphyllophyta;-_Spermatophyta;c_Magnoliopsida;-_Mesangiospermae;-_eudicotyledons;-_Gunneridae;-_Pentapetalae;-_rosids;-_fabids;o_Rosales;f_Rosaceae;-_Amygdaloideae;-_Amygdaleae;g_Prunus;s_Prunus avium
phenylalanine ammonia-lyase	g24202	P45730	0.000E+00	1255	0.999	sp|P45730|PALY_POPTR Phenylalanine ammonia-lyase OS=Populus trichocarpa OX=3694 GN=PAL PE=2 SV=1	-_cellular organisms;d_Eukaryota;k_Viridiplantae;p_Streptophyta;-_Streptophytina;-_Embryophyta;-_Tracheophyta;-_Euphyllophyta;-_Spermatophyta;c_Magnoliopsida;-_Mesangiospermae;-_eudicotyledons;-_Gunneridae;-_Pentapetalae;-_rosids;-_fabids;o_Malpighiales;f_Salicaceae;-_Saliceae;g_Populus;s_Populus trichocarpa
phenylalanine ammonia-lyase	g36799	P45730	0.000E+00	1257	0.999	sp|P45730|PALY_POPTR Phenylalanine ammonia-lyase OS=Populus trichocarpa OX=3694 GN=PAL PE=2 SV=1	-_cellular organisms;d_Eukaryota;k_Viridiplantae;p_Streptophyta;-_Streptophytina;-_Embryophyta;-_Tracheophyta;-_Euphyllophyta;-_Spermatophyta;c_Magnoliopsida;-_Mesangiospermae;-_eudicotyledons;-_Gunneridae;-_Pentapetalae;-_rosids;-_fabids;o_Malpighiales;f_Salicaceae;-_Saliceae;g_Populus;s_Populus trichocarpa
phenylalanine ammonia-lyase	g54032	Q42667	0.000E+00	1213	0.994	sp|Q42667|PALY_CITLI Phenylalanine ammonia-lyase OS=Citrus limon OX=2708 GN=PAL6 PE=2 SV=1	-_cellular organisms;d_Eukaryota;k_Viridiplantae;p_Streptophyta;-_Streptophytina;-_Embryophyta;-_Tracheophyta;-_Euphyllophyta;-_Spermatophyta;c_Magnoliopsida;-_Mesangiospermae;-_eudicotyledons;-_Gunneridae;-_Pentapetalae;-_rosids;-_malvids;o_Sapindales;f_Rutaceae;-_Aurantioideae;g_Citrus;s_Citrus limon
phenylalanine ammonia-lyase	g54034	P27990	1.644E-34	129	0.990	sp|P27990|PALY_MEDSA Phenylalanine ammonia-lyase OS=Medicago sativa OX=3879 PE=2 SV=1	-_cellular organisms;d_Eukaryota;k_Viridiplantae;p_Streptophyta;-_Streptophytina;-_Embryophyta;-_Tracheophyta;-_Euphyllophyta;-_Spermatophyta;c_Magnoliopsida;-_Mesangiospermae;-_eudicotyledons;-_Gunneridae;-_Pentapetalae;-_rosids;-_fabids;o_Fabales;f_Fabaceae;-_Papilionoideae;-_50 kb inversion clade;-_NPAAA clade;-_Hologalegina;-_IRL clade;-_Trifolieae;g_Medicago;s_Medicago sativa
phenylalanine ammonia-lyase	g78854	O64963	0.000E+00	1200	0.964	sp|O64963|PAL1_PRUAV Phenylalanine ammonia-lyase 1 OS=Prunus avium OX=42229 GN=PAL1 PE=2 SV=1	-_cellular organisms;d_Eukaryota;k_Viridiplantae;p_Streptophyta;-_Streptophytina;-_Embryophyta;-_Tracheophyta;-_Euphyllophyta;-_Spermatophyta;c_Magnoliopsida;-_Mesangiospermae;-_eudicotyledons;-_Gunneridae;-_Pentapetalae;-_rosids;-_fabids;o_Rosales;f_Rosaceae;-_Amygdaloideae;-_Amygdaleae;g_Prunus;s_Prunus avium
phenylalanine ammonia-lyase	g49462	P52777	6.682E-289	897	0.991	sp|P52777|PALY_PINTA Phenylalanine ammonia-lyase OS=Pinus taeda OX=3352 GN=PAL PE=3 SV=1	-_cellular organisms;d_Eukaryota;k_Viridiplantae;p_Streptophyta;-_Streptophytina;-_Embryophyta;-_Tracheophyta;-_Euphyllophyta;-_Spermatophyta;-_Acrogymnospermae;c_Pinopsida;-_Pinidae;-_Conifers I;o_Pinales;f_Pinaceae;g_Pinus;-_Pinus subgen. Pinus;s_Pinus taeda
phenylalanine ammonia-lyase	g49714	P45730	0.000E+00	1244	0.999	sp|P45730|PALY_POPTR Phenylalanine ammonia-lyase OS=Populus trichocarpa OX=3694 GN=PAL PE=2 SV=1	-_cellular organisms;d_Eukaryota;k_Viridiplantae;p_Streptophyta;-_Streptophytina;-_Embryophyta;-_Tracheophyta;-_Euphyllophyta;-_Spermatophyta;c_Magnoliopsida;-_Mesangiospermae;-_eudicotyledons;-_Gunneridae;-_Pentapetalae;-_rosids;-_fabids;o_Malpighiales;f_Salicaceae;-_Saliceae;g_Populus;s_Populus trichocarpa
phenylalanine ammonia-lyase	g70508	Q42667	0.000E+00	1211	0.994	sp|Q42667|PALY_CITLI Phenylalanine ammonia-lyase OS=Citrus limon OX=2708 GN=PAL6 PE=2 SV=1	-_cellular organisms;d_Eukaryota;k_Viridiplantae;p_Streptophyta;-_Streptophytina;-_Embryophyta;-_Tracheophyta;-_Euphyllophyta;-_Spermatophyta;c_Magnoliopsida;-_Mesangiospermae;-_eudicotyledons;-_Gunneridae;-_Pentapetalae;-_rosids;-_malvids;o_Sapindales;f_Rutaceae;-_Aurantioideae;g_Citrus;s_Citrus limon
trans-cinnamate 4-monooxygenase	g70085	F1B283	2.787E-63	214	0.979	sp|F1B283|C4H2_PETHY Trans-cinnamate 4-monooxygenase C4H2 OS=Petunia hybrida OX=4102 GN=C4H2 PE=2 SV=1	-_cellular organisms;d_Eukaryota;k_Viridiplantae;p_Streptophyta;-_Streptophytina;-_Embryophyta;-_Tracheophyta;-_Euphyllophyta;-_Spermatophyta;c_Magnoliopsida;-_Mesangiospermae;-_eudicotyledons;-_Gunneridae;-_Pentapetalae;-_asterids;-_lamiids;o_Solanales;f_Solanaceae;-_Petunioideae;g_Petunia;s_Petunia x hybrida
trans-cinnamate 4-monooxygenase	g37688	Q43054	1.694E-310	948	0.998	sp|Q43054|TCMO_POPKI Trans-cinnamate 4-monooxygenase OS=Populus kitakamiensis OX=34292 GN=CYP73A16 PE=2 SV=1	-_cellular organisms;d_Eukaryota;k_Viridiplantae;p_Streptophyta;-_Streptophytina;-_Embryophyta;-_Tracheophyta;-_Euphyllophyta;-_Spermatophyta;c_Magnoliopsida;-_Mesangiospermae;-_eudicotyledons;-_Gunneridae;-_Pentapetalae;-_rosids;-_fabids;o_Malpighiales;f_Salicaceae;-_Saliceae;g_Populus;s_Populus sieboldii x Populus grandidentata
trans-cinnamate 4-monooxygenase	g54397	F1B283	4.808E-311	950	0.998	sp|F1B283|C4H2_PETHY Trans-cinnamate 4-monooxygenase C4H2 OS=Petunia hybrida OX=4102 GN=C4H2 PE=2 SV=1	-_cellular organisms;d_Eukaryota;k_Viridiplantae;p_Streptophyta;-_Streptophytina;-_Embryophyta;-_Tracheophyta;-_Euphyllophyta;-_Spermatophyta;c_Magnoliopsida;-_Mesangiospermae;-_eudicotyledons;-_Gunneridae;-_Pentapetalae;-_asterids;-_lamiids;o_Solanales;f_Solanaceae;-_Petunioideae;g_Petunia;s_Petunia x hybrida
4-coumarate--coa ligase	g32401	O24145	5.157E-281	865	0.994	sp|O24145|4CL1_TOBAC 4-coumarate--CoA ligase 1 OS=Nicotiana tabacum OX=4097 GN=4CL1 PE=2 SV=1	-_cellular organisms;d_Eukaryota;k_Viridiplantae;p_Streptophyta;-_Streptophytina;-_Embryophyta;-_Tracheophyta;-_Euphyllophyta;-_Spermatophyta;c_Magnoliopsida;-_Mesangiospermae;-_eudicotyledons;-_Gunneridae;-_Pentapetalae;-_asterids;-_lamiids;o_Solanales;f_Solanaceae;-_Nicotianoideae;-_Nicotianeae;g_Nicotiana;s_Nicotiana tabacum
4-coumarate--coa ligase	g70964	O24146	1.571E-279	861	0.972	sp|O24146|4CL2_TOBAC 4-coumarate--CoA ligase 2 OS=Nicotiana tabacum OX=4097 GN=4CL2 PE=1 SV=1	-_cellular organisms;d_Eukaryota;k_Viridiplantae;p_Streptophyta;-_Streptophytina;-_Embryophyta;-_Tracheophyta;-_Euphyllophyta;-_Spermatophyta;c_Magnoliopsida;-_Mesangiospermae;-_eudicotyledons;-_Gunneridae;-_Pentapetalae;-_asterids;-_lamiids;o_Solanales;f_Solanaceae;-_Nicotianoideae;-_Nicotianeae;g_Nicotiana;s_Nicotiana tabacum
4-coumarate--coa ligase	g83525	O24146	1.176E-277	856	0.995	sp|O24146|4CL2_TOBAC 4-coumarate--CoA ligase 2 OS=Nicotiana tabacum OX=4097 GN=4CL2 PE=1 SV=1	-_cellular organisms;d_Eukaryota;k_Viridiplantae;p_Streptophyta;-_Streptophytina;-_Embryophyta;-_Tracheophyta;-_Euphyllophyta;-_Spermatophyta;c_Magnoliopsida;-_Mesangiospermae;-_eudicotyledons;-_Gunneridae;-_Pentapetalae;-_asterids;-_lamiids;o_Solanales;f_Solanaceae;-_Nicotianoideae;-_Nicotianeae;g_Nicotiana;s_Nicotiana tabacum
4-coumarate--coa ligase	g17657	P31687	3.295E-295	908	0.998	sp|P31687|4CL2_SOYBN 4-coumarate--CoA ligase 2 OS=Glycine max OX=3847 PE=2 SV=2	-_cellular organisms;d_Eukaryota;k_Viridiplantae;p_Streptophyta;-_Streptophytina;-_Embryophyta;-_Tracheophyta;-_Euphyllophyta;-_Spermatophyta;c_Magnoliopsida;-_Mesangiospermae;-_eudicotyledons;-_Gunneridae;-_Pentapetalae;-_rosids;-_fabids;o_Fabales;f_Fabaceae;-_Papilionoideae;-_50 kb inversion clade;-_NPAAA clade;-_indigoferoid/millettioid clade;-_Phaseoleae;g_Glycine;-_Glycine subgen. Soja;s_Gly…
4-coumarate--coa ligase	g48667	O24146	8.933E-273	842	0.971	sp|O24146|4CL2_TOBAC 4-coumarate--CoA ligase 2 OS=Nicotiana tabacum OX=4097 GN=4CL2 PE=1 SV=1	-_cellular organisms;d_Eukaryota;k_Viridiplantae;p_Streptophyta;-_Streptophytina;-_Embryophyta;-_Tracheophyta;-_Euphyllophyta;-_Spermatophyta;c_Magnoliopsida;-_Mesangiospermae;-_eudicotyledons;-_Gunneridae;-_Pentapetalae;-_asterids;-_lamiids;o_Solanales;f_Solanaceae;-_Nicotianoideae;-_Nicotianeae;g_Nicotiana;s_Nicotiana tabacum
4-coumarate--coa ligase	g30172	O24145	1.948E-278	858	0.978	sp|O24145|4CL1_TOBAC 4-coumarate--CoA ligase 1 OS=Nicotiana tabacum OX=4097 GN=4CL1 PE=2 SV=1	-_cellular organisms;d_Eukaryota;k_Viridiplantae;p_Streptophyta;-_Streptophytina;-_Embryophyta;-_Tracheophyta;-_Euphyllophyta;-_Spermatophyta;c_Magnoliopsida;-_Mesangiospermae;-_eudicotyledons;-_Gunneridae;-_Pentapetalae;-_asterids;-_lamiids;o_Solanales;f_Solanaceae;-_Nicotianoideae;-_Nicotianeae;g_Nicotiana;s_Nicotiana tabacum
4-coumarate--coa ligase	g83525	M4ISH0	3.466E-160	505	0.967	sp|M4ISH0|CCL1_HUMLU 4-coumarate--CoA ligase CCL1 OS=Humulus lupulus OX=3486 GN=CCL1 PE=1 SV=1	-_cellular organisms;d_Eukaryota;k_Viridiplantae;p_Streptophyta;-_Streptophytina;-_Embryophyta;-_Tracheophyta;-_Euphyllophyta;-_Spermatophyta;c_Magnoliopsida;-_Mesangiospermae;-_eudicotyledons;-_Gunneridae;-_Pentapetalae;-_rosids;-_fabids;o_Rosales;f_Cannabaceae;g_Humulus;s_Humulus lupulus
4-coumarate--coa ligase	g17658	P31687	3.295E-295	908	0.998	sp|P31687|4CL2_SOYBN 4-coumarate--CoA ligase 2 OS=Glycine max OX=3847 PE=2 SV=2	-_cellular organisms;d_Eukaryota;k_Viridiplantae;p_Streptophyta;-_Streptophytina;-_Embryophyta;-_Tracheophyta;-_Euphyllophyta;-_Spermatophyta;c_Magnoliopsida;-_Mesangiospermae;-_eudicotyledons;-_Gunneridae;-_Pentapetalae;-_rosids;-_fabids;o_Fabales;f_Fabaceae;-_Papilionoideae;-_50 kb inversion clade;-_NPAAA clade;-_indigoferoid/millettioid clade;-_Phaseoleae;g_Glycine;-_Glycine subgen. Soja;s_Gly…
2-oxoglutarate 3-dioxygenase	g75849	Q07353	5.400E-208	644	0.992	sp|Q07353|FL3H_PETHY Naringenin,2-oxoglutarate 3-dioxygenase (Fragment) OS=Petunia hybrida OX=4102 GN=AN3 PE=1 SV=1	-_cellular organisms;d_Eukaryota;k_Viridiplantae;p_Streptophyta;-_Streptophytina;-_Embryophyta;-_Tracheophyta;-_Euphyllophyta;-_Spermatophyta;c_Magnoliopsida;-_Mesangiospermae;-_eudicotyledons;-_Gunneridae;-_Pentapetalae;-_asterids;-_lamiids;o_Solanales;f_Solanaceae;-_Petunioideae;g_Petunia;s_Petunia x hybrida
2-oxoglutarate 3-dioxygenase	g82181	Q05965	3.030E-25	101	0.932	sp|Q05965|FL3H_MATIN Naringenin,2-oxoglutarate 3-dioxygenase (Fragment) OS=Matthiola incana OX=3724 GN=FHT PE=2 SV=1	-_cellular organisms;d_Eukaryota;k_Viridiplantae;p_Streptophyta;-_Streptophytina;-_Embryophyta;-_Tracheophyta;-_Euphyllophyta;-_Spermatophyta;c_Magnoliopsida;-_Mesangiospermae;-_eudicotyledons;-_Gunneridae;-_Pentapetalae;-_rosids;-_malvids;o_Brassicales;f_Brassicaceae;-_Anchonieae;g_Matthiola;s_Matthiola incana
2-oxoglutarate 3-dioxygenase	g41092	Q07353	2.041E-210	651	0.992	sp|Q07353|FL3H_PETHY Naringenin,2-oxoglutarate 3-dioxygenase (Fragment) OS=Petunia hybrida OX=4102 GN=AN3 PE=1 SV=1	-_cellular organisms;d_Eukaryota;k_Viridiplantae;p_Streptophyta;-_Streptophytina;-_Embryophyta;-_Tracheophyta;-_Euphyllophyta;-_Spermatophyta;c_Magnoliopsida;-_Mesangiospermae;-_eudicotyledons;-_Gunneridae;-_Pentapetalae;-_asterids;-_lamiids;o_Solanales;f_Solanaceae;-_Petunioideae;g_Petunia;s_Petunia x hybrida
2-oxoglutarate 3-dioxygenase	g23737	Q07353	2.041E-210	651	0.992	sp|Q07353|FL3H_PETHY Naringenin,2-oxoglutarate 3-dioxygenase (Fragment) OS=Petunia hybrida OX=4102 GN=AN3 PE=1 SV=1	-_cellular organisms;d_Eukaryota;k_Viridiplantae;p_Streptophyta;-_Streptophytina;-_Embryophyta;-_Tracheophyta;-_Euphyllophyta;-_Spermatophyta;c_Magnoliopsida;-_Mesangiospermae;-_eudicotyledons;-_Gunneridae;-_Pentapetalae;-_asterids;-_lamiids;o_Solanales;f_Solanaceae;-_Petunioideae;g_Petunia;s_Petunia x hybrida
flavonol synthase	g40057	Q9ZWQ9	5.825E-174	544	0.997	sp|Q9ZWQ9|FLS_CITUN Flavonol synthase/flavanone 3-hydroxylase OS=Citrus unshiu OX=55188 GN=FLS PE=1 SV=1	-_cellular organisms;d_Eukaryota;k_Viridiplantae;p_Streptophyta;-_Streptophytina;-_Embryophyta;-_Tracheophyta;-_Euphyllophyta;-_Spermatophyta;c_Magnoliopsida;-_Mesangiospermae;-_eudicotyledons;-_Gunneridae;-_Pentapetalae;-_rosids;-_malvids;o_Sapindales;f_Rutaceae;-_Aurantioideae;g_Citrus;s_Citrus unshiu
flavonol synthase	g20617	O04395	1.061E-37	149	0.924	sp|O04395|FLS_MATIN Flavonol synthase/flavanone 3-hydroxylase (Fragment) OS=Matthiola incana OX=3724 PE=2 SV=1	-_cellular organisms;d_Eukaryota;k_Viridiplantae;p_Streptophyta;-_Streptophytina;-_Embryophyta;-_Tracheophyta;-_Euphyllophyta;-_Spermatophyta;c_Magnoliopsida;-_Mesangiospermae;-_eudicotyledons;-_Gunneridae;-_Pentapetalae;-_rosids;-_malvids;o_Brassicales;f_Brassicaceae;-_Anchonieae;g_Matthiola;s_Matthiola incana
flavonol synthase	g17723	Q9ZWQ9	3.855E-173	542	0.997	sp|Q9ZWQ9|FLS_CITUN Flavonol synthase/flavanone 3-hydroxylase OS=Citrus unshiu OX=55188 GN=FLS PE=1 SV=1	-_cellular organisms;d_Eukaryota;k_Viridiplantae;p_Streptophyta;-_Streptophytina;-_Embryophyta;-_Tracheophyta;-_Euphyllophyta;-_Spermatophyta;c_Magnoliopsida;-_Mesangiospermae;-_eudicotyledons;-_Gunneridae;-_Pentapetalae;-_rosids;-_malvids;o_Sapindales;f_Rutaceae;-_Aurantioideae;g_Citrus;s_Citrus unshiu
flavonol synthase	g21690	Q9ZWQ9	1.359E-172	541	0.997	sp|Q9ZWQ9|FLS_CITUN Flavonol synthase/flavanone 3-hydroxylase OS=Citrus unshiu OX=55188 GN=FLS PE=1 SV=1	-_cellular organisms;d_Eukaryota;k_Viridiplantae;p_Streptophyta;-_Streptophytina;-_Embryophyta;-_Tracheophyta;-_Euphyllophyta;-_Spermatophyta;c_Magnoliopsida;-_Mesangiospermae;-_eudicotyledons;-_Gunneridae;-_Pentapetalae;-_rosids;-_malvids;o_Sapindales;f_Rutaceae;-_Aurantioideae;g_Citrus;s_Citrus unshiu
flavonol synthase	g3790	Q9XHG2	9.143E-163	512	0.991	sp|Q9XHG2|FLS_MALDO Flavonol synthase/flavanone 3-hydroxylase OS=Malus domestica OX=3750 GN=FLS PE=2 SV=1	-_cellular organisms;d_Eukaryota;k_Viridiplantae;p_Streptophyta;-_Streptophytina;-_Embryophyta;-_Tracheophyta;-_Euphyllophyta;-_Spermatophyta;c_Magnoliopsida;-_Mesangiospermae;-_eudicotyledons;-_Gunneridae;-_Pentapetalae;-_rosids;-_fabids;o_Rosales;f_Rosaceae;-_Amygdaloideae;-_Maleae;g_Malus;s_Malus domestica
flavonol synthase	g22663	Q9ZWQ9	1.873E-151	479	0.997	sp|Q9ZWQ9|FLS_CITUN Flavonol synthase/flavanone 3-hydroxylase OS=Citrus unshiu OX=55188 GN=FLS PE=1 SV=1	-_cellular organisms;d_Eukaryota;k_Viridiplantae;p_Streptophyta;-_Streptophytina;-_Embryophyta;-_Tracheophyta;-_Euphyllophyta;-_Spermatophyta;c_Magnoliopsida;-_Mesangiospermae;-_eudicotyledons;-_Gunneridae;-_Pentapetalae;-_rosids;-_malvids;o_Sapindales;f_Rutaceae;-_Aurantioideae;g_Citrus;s_Citrus unshiu
flavonol synthase	g22665	Q9ZWQ9	5.825E-174	544	0.997	sp|Q9ZWQ9|FLS_CITUN Flavonol synthase/flavanone 3-hydroxylase OS=Citrus unshiu OX=55188 GN=FLS PE=1 SV=1	-_cellular organisms;d_Eukaryota;k_Viridiplantae;p_Streptophyta;-_Streptophytina;-_Embryophyta;-_Tracheophyta;-_Euphyllophyta;-_Spermatophyta;c_Magnoliopsida;-_Mesangiospermae;-_eudicotyledons;-_Gunneridae;-_Pentapetalae;-_rosids;-_malvids;o_Sapindales;f_Rutaceae;-_Aurantioideae;g_Citrus;s_Citrus unshiu
flavonoid 3',5'-hydroxylase	g71307	P48418	3.214E-260	803	0.980	sp|P48418|C75A1_PETHY Flavonoid 3',5'-hydroxylase 1 OS=Petunia hybrida OX=4102 GN=CYP75A1 PE=1 SV=1	-_cellular organisms;d_Eukaryota;k_Viridiplantae;p_Streptophyta;-_Streptophytina;-_Embryophyta;-_Tracheophyta;-_Euphyllophyta;-_Spermatophyta;c_Magnoliopsida;-_Mesangiospermae;-_eudicotyledons;-_Gunneridae;-_Pentapetalae;-_asterids;-_lamiids;o_Solanales;f_Solanaceae;-_Petunioideae;g_Petunia;s_Petunia x hybrida
flavonoid 3',5'-hydroxylase	g12032	A0A4D6Q414	4.781E-112	374	0.932	sp|A0A4D6Q414|CYP2_CROXC Flavonoid 3',5'-hydroxylase CYP75B138 OS=Crocosmia x crocosmiiflora OX=1053288 GN=CYP75B138 PE=1 SV=1	-_cellular organisms;d_Eukaryota;k_Viridiplantae;p_Streptophyta;-_Streptophytina;-_Embryophyta;-_Tracheophyta;-_Euphyllophyta;-_Spermatophyta;c_Magnoliopsida;-_Mesangiospermae;-_Liliopsida;-_Petrosaviidae;o_Asparagales;f_Iridaceae;-_Crocoideae;-_Freesieae;g_Crocosmia;s_Crocosmia x crocosmiiflora
flavonoid 3',5'-hydroxylase	g71303	P48419	9.583E-101	329	0.980	sp|P48419|C75A3_PETHY Flavonoid 3',5'-hydroxylase 2 OS=Petunia hybrida OX=4102 GN=CYP75A3 PE=2 SV=1	-_cellular organisms;d_Eukaryota;k_Viridiplantae;p_Streptophyta;-_Streptophytina;-_Embryophyta;-_Tracheophyta;-_Euphyllophyta;-_Spermatophyta;c_Magnoliopsida;-_Mesangiospermae;-_eudicotyledons;-_Gunneridae;-_Pentapetalae;-_asterids;-_lamiids;o_Solanales;f_Solanaceae;-_Petunioideae;g_Petunia;s_Petunia x hybrida
flavonoid 3',5'-hydroxylase	g19437	A0A4D6Q414	1.359E-106	357	0.973	sp|A0A4D6Q414|CYP2_CROXC Flavonoid 3',5'-hydroxylase CYP75B138 OS=Crocosmia x crocosmiiflora OX=1053288 GN=CYP75B138 PE=1 SV=1	-_cellular organisms;d_Eukaryota;k_Viridiplantae;p_Streptophyta;-_Streptophytina;-_Embryophyta;-_Tracheophyta;-_Euphyllophyta;-_Spermatophyta;c_Magnoliopsida;-_Mesangiospermae;-_Liliopsida;-_Petrosaviidae;o_Asparagales;f_Iridaceae;-_Crocoideae;-_Freesieae;g_Crocosmia;s_Crocosmia x crocosmiiflora
flavonoid 3',5'-hydroxylase	g67258	P48419	4.576E-189	593	0.979	sp|P48419|C75A3_PETHY Flavonoid 3',5'-hydroxylase 2 OS=Petunia hybrida OX=4102 GN=CYP75A3 PE=2 SV=1	-_cellular organisms;d_Eukaryota;k_Viridiplantae;p_Streptophyta;-_Streptophytina;-_Embryophyta;-_Tracheophyta;-_Euphyllophyta;-_Spermatophyta;c_Magnoliopsida;-_Mesangiospermae;-_eudicotyledons;-_Gunneridae;-_Pentapetalae;-_asterids;-_lamiids;o_Solanales;f_Solanaceae;-_Petunioideae;g_Petunia;s_Petunia x hybrida
flavonoid 3',5'-hydroxylase	g67259	P48419	9.126E-261	805	0.969	sp|P48419|C75A3_PETHY Flavonoid 3',5'-hydroxylase 2 OS=Petunia hybrida OX=4102 GN=CYP75A3 PE=2 SV=1	-_cellular organisms;d_Eukaryota;k_Viridiplantae;p_Streptophyta;-_Streptophytina;-_Embryophyta;-_Tracheophyta;-_Euphyllophyta;-_Spermatophyta;c_Magnoliopsida;-_Mesangiospermae;-_eudicotyledons;-_Gunneridae;-_Pentapetalae;-_asterids;-_lamiids;o_Solanales;f_Solanaceae;-_Petunioideae;g_Petunia;s_Petunia x hybrida
flavonoid 3',5'-hydroxylase	g71305	P48418	7.883E-177	554	0.995	sp|P48418|C75A1_PETHY Flavonoid 3',5'-hydroxylase 1 OS=Petunia hybrida OX=4102 GN=CYP75A1 PE=1 SV=1	-_cellular organisms;d_Eukaryota;k_Viridiplantae;p_Streptophyta;-_Streptophytina;-_Embryophyta;-_Tracheophyta;-_Euphyllophyta;-_Spermatophyta;c_Magnoliopsida;-_Mesangiospermae;-_eudicotyledons;-_Gunneridae;-_Pentapetalae;-_asterids;-_lamiids;o_Solanales;f_Solanaceae;-_Petunioideae;g_Petunia;s_Petunia x hybrida
flavonoid 3',5'-hydroxylase	g5383	A0A4D6Q414	1.214E-108	363	0.961	sp|A0A4D6Q414|CYP2_CROXC Flavonoid 3',5'-hydroxylase CYP75B138 OS=Crocosmia x crocosmiiflora OX=1053288 GN=CYP75B138 PE=1 SV=1	-_cellular organisms;d_Eukaryota;k_Viridiplantae;p_Streptophyta;-_Streptophytina;-_Embryophyta;-_Tracheophyta;-_Euphyllophyta;-_Spermatophyta;c_Magnoliopsida;-_Mesangiospermae;-_Liliopsida;-_Petrosaviidae;o_Asparagales;f_Iridaceae;-_Crocoideae;-_Freesieae;g_Crocosmia;s_Crocosmia x crocosmiiflora
flavonoid 3'-monooxygenase	g13784	A0A4D6Q415	7.482E-101	342	0.963	sp|A0A4D6Q415|CYP1_CROXC Flavonoid 3'-monooxygenase CYP75B137 OS=Crocosmia x crocosmiiflora OX=1053288 GN=CYP75B137 PE=1 SV=1	-_cellular organisms;d_Eukaryota;k_Viridiplantae;p_Streptophyta;-_Streptophytina;-_Embryophyta;-_Tracheophyta;-_Euphyllophyta;-_Spermatophyta;c_Magnoliopsida;-_Mesangiospermae;-_Liliopsida;-_Petrosaviidae;o_Asparagales;f_Iridaceae;-_Crocoideae;-_Freesieae;g_Crocosmia;s_Crocosmia x crocosmiiflora
flavonoid 3'-monooxygenase	g8744	Q9SBQ9	1.281E-104	354	0.912	sp|Q9SBQ9|F3PH_PETHY Flavonoid 3'-monooxygenase OS=Petunia hybrida OX=4102 GN=CYP75B2 PE=2 SV=1	-_cellular organisms;d_Eukaryota;k_Viridiplantae;p_Streptophyta;-_Streptophytina;-_Embryophyta;-_Tracheophyta;-_Euphyllophyta;-_Spermatophyta;c_Magnoliopsida;-_Mesangiospermae;-_eudicotyledons;-_Gunneridae;-_Pentapetalae;-_asterids;-_lamiids;o_Solanales;f_Solanaceae;-_Petunioideae;g_Petunia;s_Petunia x hybrida
flavonoid 3'-monooxygenase	g51916	A0A4D6Q415	3.805E-96	329	0.931	sp|A0A4D6Q415|CYP1_CROXC Flavonoid 3'-monooxygenase CYP75B137 OS=Crocosmia x crocosmiiflora OX=1053288 GN=CYP75B137 PE=1 SV=1	-_cellular organisms;d_Eukaryota;k_Viridiplantae;p_Streptophyta;-_Streptophytina;-_Embryophyta;-_Tracheophyta;-_Euphyllophyta;-_Spermatophyta;c_Magnoliopsida;-_Mesangiospermae;-_Liliopsida;-_Petrosaviidae;o_Asparagales;f_Iridaceae;-_Crocoideae;-_Freesieae;g_Crocosmia;s_Crocosmia x crocosmiiflora
flavonoid 3'-monooxygenase	g11315	Q9SBQ9	7.304E-181	569	0.981	sp|Q9SBQ9|F3PH_PETHY Flavonoid 3'-monooxygenase OS=Petunia hybrida OX=4102 GN=CYP75B2 PE=2 SV=1	-_cellular organisms;d_Eukaryota;k_Viridiplantae;p_Streptophyta;-_Streptophytina;-_Embryophyta;-_Tracheophyta;-_Euphyllophyta;-_Spermatophyta;c_Magnoliopsida;-_Mesangiospermae;-_eudicotyledons;-_Gunneridae;-_Pentapetalae;-_asterids;-_lamiids;o_Solanales;f_Solanaceae;-_Petunioideae;g_Petunia;s_Petunia x hybrida
flavonoid 3'-monooxygenase	g8189	Q9SBQ9	2.384E-248	769	0.994	sp|Q9SBQ9|F3PH_PETHY Flavonoid 3'-monooxygenase OS=Petunia hybrida OX=4102 GN=CYP75B2 PE=2 SV=1	-_cellular organisms;d_Eukaryota;k_Viridiplantae;p_Streptophyta;-_Streptophytina;-_Embryophyta;-_Tracheophyta;-_Euphyllophyta;-_Spermatophyta;c_Magnoliopsida;-_Mesangiospermae;-_eudicotyledons;-_Gunneridae;-_Pentapetalae;-_asterids;-_lamiids;o_Solanales;f_Solanaceae;-_Petunioideae;g_Petunia;s_Petunia x hybrida
flavonoid 3'-monooxygenase	g66442	Q9SBQ9	2.409E-34	130	0.992	sp|Q9SBQ9|F3PH_PETHY Flavonoid 3'-monooxygenase OS=Petunia hybrida OX=4102 GN=CYP75B2 PE=2 SV=1	-_cellular organisms;d_Eukaryota;k_Viridiplantae;p_Streptophyta;-_Streptophytina;-_Embryophyta;-_Tracheophyta;-_Euphyllophyta;-_Spermatophyta;c_Magnoliopsida;-_Mesangiospermae;-_eudicotyledons;-_Gunneridae;-_Pentapetalae;-_asterids;-_lamiids;o_Solanales;f_Solanaceae;-_Petunioideae;g_Petunia;s_Petunia x hybrida
flavonoid 3'-monooxygenase	g50630	Q9SBQ9	1.271E-248	770	0.994	sp|Q9SBQ9|F3PH_PETHY Flavonoid 3'-monooxygenase OS=Petunia hybrida OX=4102 GN=CYP75B2 PE=2 SV=1	-_cellular organisms;d_Eukaryota;k_Viridiplantae;p_Streptophyta;-_Streptophytina;-_Embryophyta;-_Tracheophyta;-_Euphyllophyta;-_Spermatophyta;c_Magnoliopsida;-_Mesangiospermae;-_eudicotyledons;-_Gunneridae;-_Pentapetalae;-_asterids;-_lamiids;o_Solanales;f_Solanaceae;-_Petunioideae;g_Petunia;s_Petunia x hybrida
flavonoid 3'-monooxygenase	g13778	A0A4D6Q415	5.133E-103	348	0.992	sp|A0A4D6Q415|CYP1_CROXC Flavonoid 3'-monooxygenase CYP75B137 OS=Crocosmia x crocosmiiflora OX=1053288 GN=CYP75B137 PE=1 SV=1	-_cellular organisms;d_Eukaryota;k_Viridiplantae;p_Streptophyta;-_Streptophytina;-_Embryophyta;-_Tracheophyta;-_Euphyllophyta;-_Spermatophyta;c_Magnoliopsida;-_Mesangiospermae;-_Liliopsida;-_Petrosaviidae;o_Asparagales;f_Iridaceae;-_Crocoideae;-_Freesieae;g_Crocosmia;s_Crocosmia x crocosmiiflora
